# Highjacked by a pseudoenzyme: How eudicot plants make indole

**DOI:** 10.1101/2024.08.26.609694

**Authors:** Matilde Florean, Hedwig Schultz, Veit Grabe, Katrin Luck, Sarah E. O’Connor, Tobias G. Köllner

**Affiliations:** Department of Natural Product Biosynthesis, Max Planck Institute for Chemical Ecology, Jena, Germany; Microscopic Imaging Service Group, Max Planck Institute for Chemical Ecology, Jena, Germany

## Abstract

Indole is crucial for plant defense, where it is released as a signaling volatile upon herbivore attack and also serves as a starting precursor for defensive specialized metabolites. Indole is known to be synthesized in plants from indole-3-glycerol phosphate by the enzyme indole-3-glycerol phosphate lyase. Here we report that in core eudicots, indole production for plant defense occurs via an alternative pathway. The α subunit of tryptophan synthase (TSA), an enzyme of core metabolism, normally binds to tryptophan synthase β subunit (TSB) to produce tryptophan. However, we show that a non-catalytic TSB paralogue (TSB-like) can highjack TSA to produce indole. The widespread occurrence of *TSB-like* genes in eudicots suggests that this alternative mechanism for indole formation is widespread throughout the plant kingdom.
