## Supplementary material for "Highjacked by a pseudoenzyme: How eudicot plants make indole": Table S1

### Sheet: Table S1
Table S1: Metanalysis of TSB-like expression and indole emission in different core eudicot species. The following tables contain a summary of what reported in the publications listed in column "Reference metabolomics" and "Reference transcriptomics" regarding indole emission and TSB-like expression. For Citrus sinensis expression values extracted from OrangeExpDB are reported below as RPKMS.
Specie	Plant order	Plant family	indole emission in ctr plants	Indole emission after Herbivory/JA treatment	TSB-like expression (FC or log2FC reported) upon tretment	Reference metabolomics	Reference transcriptomics
Nicotiana benthamiana	Solanales	Solanaceae	c.a. 0	c.a. 40 ng\h	97 FC	(28) and this study	this study (Table S4)
Arabidopsis thaliana	Brassicales	Brassicaceae		Induced (no quantification)	4.13041293435795 (log2FC)	(42)	(41)
Populus trichocarpa	Salicales	Salicaceae	0 and 0.69 ng g-1 FW / h	13.91 and 56.73 ng g-1 FW / h	5.841786 (log2FC)	(43)	(43)
Camellia sinensis	Theales	Theaceae		induced (no quantification)	induced (no quantification)	(29)	(29)
Phaseolus lunatus	Fabales	Fabaceae		35 ng\g dw c.a. JA	27 fold change	(46)	(47)
Solanum lycopersicum	Solanales	Solanaceae	nd	0.020 ± 0.003 (ug/h +- SE)	3.06353955651084 (log2FC)	(7)	(44)
Species	Plant order	Plant family	indole emission in specific tissue	Column1	TrpB-like expression (FC or log2FC reported)	Reference metabolomics	Reference transcriptomics
Citrus sinensis	Sapindales	Rutaceae	Flowers: 3.98% TIC (relative quantification)		36.5963789588719 FC	(45)	OrangeExpDB V1.0 (ref gene: Cs_ont_2g006920 TSBlike, Cs_ont_5g011200 TSA)
id	C.sinensis_Leaf_CsBZIP40_OE1	C.sinensis_Leaf_CsBZIP40_OEck3	C.sinensis_Leaf_CsBZIP40_OEck2	C.sinensis_Leaf_CsBZIP40_OEck1	C.sinensis_Leaf_CsBZIP40_OE3	C.sinensis_Leaf_CsBZIP40_OE2	C.sinensis_Flower_FullyOpenFlowerStage_3	C.sinensis_Flower_FullyOpenFlowerStage_2	C.sinensis_Flower_FullyOpenFlowerStage_1	C.sinensis_Flower_BalloonFlower_3	C.sinensis_Flower_BalloonFlower_2	C.sinensis_Flower_BalloonFlower_1	C.sinensis_Leaf	FC
Cs_ont_2g006920	25.13	31.16	22.51	29.55	25.13	25.13	757.71	749.69	750.19	943.95	896.34	877.45	0	36.5964
id	C.sinensis_Leaf_CsBZIP40_OE1	C.sinensis_Leaf_CsBZIP40_OEck3	C.sinensis_Leaf_CsBZIP40_OEck2	C.sinensis_Leaf_CsBZIP40_OEck1	C.sinensis_Leaf_CsBZIP40_OE3	C.sinensis_Leaf_CsBZIP40_OE2	C.sinensis_Flower_FullyOpenFlowerStage_3	C.sinensis_Flower_FullyOpenFlowerStage_2	C.sinensis_Flower_FullyOpenFlowerStage_1	C.sinensis_Flower_BalloonFlower_3	C.sinensis_Flower_BalloonFlower_2	C.sinensis_Flower_BalloonFlower_1	C.sinensis_Leaf	FC
Cs_ont_5g011200	0	0.19	0.48	0.48	0	0	133.7	138.07	146.89	160.82	156.67	159.13	50.14	20.3645
