## Supplementary material for "Highjacked by a pseudoenzyme: How eudicot plants make indole": Table S2

### Sheet: Table S2
Table S2. Accession and sequences of the genes characterized in this study.
Sequence name	Accession	Sequence
Aphelandra squarrosa TSB-like		ATGTCCTATAGTAAATGTCTTCCCTCCAATTCCTTCCTCCATTCCAACGGCTTCTACTCTAATTCTGACCCCAAGTTGGCAACCCGGCGCCTCAACTTCGGCCGGAAAATTGCAGGAGATAAATCCTTGACAGTGAGTTCAGTGATGACGACTCAGGACGTGCGTACCCCGTTAAATGATGATCAGGCTACTCATTCGAGGATAAGGTCCGACGTGGTCCGGCTGATCGAACAGGCCGACGAGAAGCTGTCTAGCACAGGGAAGTTTGGCAGGTTCGGAGGAGTCTTCGTGCCGGAGACCCTCATAACTTGCTTGAACAAGCTCGCGGCTGAATTCAATTTAATCCTTCATGATCGTGGGTTTCAGGCTGAGCTTAGGACTGCTCTAAGGGATTACGTG…
Nicotiana benthamiana TSB-like		ATGGCGTGTAACAAGGATGTTATTTTTGGACAAGCAAAATTTGCTACATCTGGTGAACTAAGATTGTCATATAGCAGAAAATGGAAAGGAAAATTTGCAATATTTTCCTTAGCTACTGGCCCGAGCCGAGTTACAGAGTTACCAAGGAAGCTGGTTTACCATGAAAAAAAGAGAGCAATATTTAGCAATGAAAAGTTTGGGATTTTTGGTGGAAAGTTCGTGCCTGAGACGCTTATATCTTCTTTAACAAAGCTTGAATACGAATTCAACTCTGCTTTGCATGACCTTCAGTTTCAGATAGAGCTCGGAGTGGCACTAAGGGACTACGTAGGCCGTGAAACTCCTTTATACTTCGCCGAGCGACTAACAGATTACTACAAGAGCATAAATGGGGGAAAA…
Populus trichocarpa TSB-like		ATGGATAAGACTTGCAGTATCCACACAACTTTCTTGAATCGCCAATTACACGGTGGTTTATGTCCTGCCACCAAGCACATAAGCCTAATAACAACTGATAAGAGAAGAACTGGAAGTGGCCAAACAGTACTCTGTTCACTTGTTACTCCTAAAACTATGAATACGAGGACATTGATTGAAAGACAGGTTCCCCGTGAGGTGTCAATGCCAGCAAAATTTGGCATGTTTGGAGGGAATTTTGTGCCTGAGACCCTAATCACTAGTTTGAAGAAGCTGGAAGCTGAATTCATATATGCTTTACAGGATACTGAATTTCAGGAGGAGCTTGCGACGGCCCTGAGAGACTACGTAGGAAGGGAAACACCTCTGTATTTTGCTCAAGGATTGACAAATTACTAC…
Arabidopsis thaliana TSB-like		ATGTCGTCCAGTAAAATCCAGGTACGAGGGCAGCCACTTCTTAGGGTTCCGGCAAGAAACCACCGTATGACACACTTGGTTGTTTGCGGCGTTTCCACAAAACGCCACCACCGTGAAATCAATGCACTCAGCAGTAATAGTGGTCCATCGTTGGATTCGGTCCCAACAAGAACCGACAAGAGGCAGTTTCTTCGTGGTGACGGTAACGGTAAATTCGGGAGGTTCGGTGGGAAGTTTGTACCGGAGACATTGATGTCTCGCCTGATAGAACTTGAAGACGAATTTAACTTTGTTAGGTGCGATCACGAATTTCAGGAGGAGCTTACCACAGCGTTAAGAGACTACGTAGGAAGAGAAACGCCTCTCTACTTCGCCGAACGTCTAACCGAACACTACAAG…
Lamium galeobdolon TSB-like		ATGTCTGGCATCAAAATTATCAACAGTACTAGTGTATCTTCGCATCTGCAGGGACAAATTTGTCCAAAAATGCCACAAAGCAATTGGCCAACGGTTGGAGATAAACGTTCCAGAATCTCCTGCGTGATGACTCAACCTAAAAATCGTCATCCCACACCAAAATCAGACCTTCTTTGCCTCATAGATCAAAACCAAGAATCATCGCCAAGTACAGGAAAATTTGGAGGATTTGGAGGAGTCTTCGTGCCCGAAACACTCGTCACTTGCCTCACCAACCTCGCAATTGAGTTCAAACTACTCATGCGTGATCCCCACTTTCAGGAGGAGCTTGCGATTGGTCTAAGAGATTACGTGGGTCGTGAAACGCCTCTTTATTTTGCTCAAAGGCTGACCGACCAT…
Aphelandra squarrosa TSB		ATGCCCGCGTCTGCAGCGGCTTCGCGATTCATCTCCTGCGGCGCCGCCCAGGCCGACCTCCCGTCGCAGCTCAATCTCCAATCCCTTTTGCCCCTCAAATCCAGTCGGATTGCGCCCACCGGCCCATTCGATTCTCGTCGCCCTCTCGTTGTTTGTGCGGTCAACATGGCGGCGTCGGCGGTGACGGCGGTTGAGAAGGAAACCGCGGCGGCGGGGGAGGCGCTGCAGCGGCCCGATTCGTCCGGAAGATATGGAAAATTTGGGGGCAAGTACGTTCCCGAGACCCTGATGTATGCGCTGTCGGAACTCGAGGCGGCGTTCAAAGCCCTCTCCAATGACGATGAATTTCAGAAAGAGCTATCAGGAATATTGAAAGACTATGTTGGACGAGAAAGCCCG…
Aphelandra squarrosa TSB type II		ATGGCGCAATCTGTCTTCCTCACCCCTTCTGCCAACGCACGGTGTTCCATTCAAGGATACAAACACCAGTTGGGTTATTTTGCTTCGAAGGAAAAGCCATGCCATCTGAAACTCGTGCCCAAATCAAGTTTATCTCCCACAGCAGCCCAAATTTTCAATTCCCGTGCAATCGAAATCCCCCGCCAGTGGTACAACCTAGTTGCAGATCTTCCCGTAAAGCCCCCACCTCCCTTGCATCCCAAGACTTTCGAACCCGTAAAACCAGACGACCTGACGCCTTTATTCCCCGATGAATTAATCAAGCAGGAGGCCACCCTCGAAAGGTTCATCGACATCCCTGATGAGGTCGTTGACGTTTATCGACTTTGGCGCCCGACGCCTCTCATCCGGGCTAAGCGG…
Solanum licopersicum TSB-like		ATGGCATGTAATATTAATGTTGAATCTATTCTTGGACAAGGAATTTTTGCTACTACATCAAGCAAAAAATTACAAGCCTTCCCATCTCATCATACTTATAAAGCTAATGTTATTTCTTGTGTAGCTATTGGCCCAACTCCAATTCCACAATTACCATGGAAGTTAGTTTTCCATGAAAAAGAGAGACAATCATTGTTAAGCAATGAAAAATTTGGGATTTATGGTGGAAAGTTTGTCCCTGAGACACTAATATCTCCTTTAACAAAGCTTGATTATGAATTCAACTCTGCTTTGCGCGATCCTCAATTTCAGATGAATCTTCAAGTAGCATTAAAGGACTATGTAGGACGTGAAACTCCTTTATACTTTGCCCAAAGACTCACAGATTATTACAAGAGT…
