## Supplementary material for "Highjacked by a pseudoenzyme: How eudicot plants make indole": Table S3

### Sheet: Table S3
Table S3. List of primers used in this study.
Gene	Vector	Primer Fw	Primer Rv
Zea mays Bx1	3Ω1	TGTTGTTTTTATGAATTTTGCAGATGGCTTTCGCGCCCAAAA	CAGACAACCACAACAAGCTCATGGCAGCGCGTTCTT
Zea mays Bx2	3Ω1	TTATGAATTTTGCAGATGGCTGCTCAACTGCATCACG	GACAACCACAACAAGCACCGTCACGCAGCCTGTGGGAC
Zea mays Bx3	3Ω1	TTATGAATTTTGCAGATGGCCCTTGGAGCTGCG	GACAACCACAACAAGCACCGTCAGGAAGCAATCCTTGGAACAAG
Zea mays Bx4	3Ω1	TTATGAATTTTGCAGATGGCTCTCGAAGCAGCGTACG	GACAACCACAACAAGCACCGTCATTTGGGAATTCTAGGAACAAGGT
Zea mays Bx5	3Ω1	TTATGAATTTTGCAGATGGCACTCCAGGCAGCCT	GACAACCACAACAAGCACCGCTAGACGGCCCTAGGAACAAG
Zea mays Bx8	3Ω1	TTTATGAATTTTGCAGCTCGATGGCAGCATCGTGCGGC	GACAACCACAACAAGCACCGTCAGTAGGAGTTTATGAGATGAACC
Consolida orientalis Bx1	3Ω1	TTTATGAATTTTGCAGCTCGATGGCACTTGCAATTACAAGCTCAG	GACAACCACAACAAGCACCGTTAAATCATGAGTAGACTGTTGTTTTC
Lamium galeobdolon TSA-1	3Ω1	TTTATGAATTTTGCAGCTCGATGGCTTCTTCTCTCAAGGCAAC	GACAACCACAACAAGCACCGTCAAGAAAGTGCAGATTTCAAACTTTTG
Lamium galeobdolon TSA-2	3Ω1	TTTATGAATTTTGCAGCTCGATGGCCGCTAATTCTCTCAAGTC	GACAACCACAACAAGCACCGTCAAACAAGTGCAGATTTTAAGGTTTTG
Aphelandra squarrosa TSA	3Ω1	TTTATGAATTTTGCAGCTCGATGGCTGCTGCTGCTCTCAAAG	GACAACCACAACAAGCACCGCTATAACAGAACTGAATCACCCCTC
Aphelandra squarrosa TSB-like	3Ω1	TTTATGAATTTTGCAGCTCGATGTCCTATAGTAAATGTCTTCC	GACAACCACAACAAGCACCGTTATTGTTTCTGTTGCTGTTGG
Nicotiana benthamiana TSB-like	3Ω1	TTTATGAATTTTGCAGCTCGATGGCGTGTAACAAGGATGTTATTTTTGG	GACAACCACAACAAGCACCGTTATTCATGTTTTGTTGTATGATTGAAGAC
Populus trichocarpa TSB-like	3Ω1	TTTATGAATTTTGCAGCTCGATGGATAAGACTTGCAGTATCCACACAAC	GACAACCACAACAAGCACCGTTAATTTATCTCAAGTCTGTGGTCAAG
Arabidopsis thaliana TSB-like	3Ω1	TTTATGAATTTTGCAGCTCGATGTCGTCCAGTAAAATCCAGG	GACAACCACAACAAGCACCGTCAACAAAAAGAAGAAGGCATGC
Arabidopsis thaliana INS	3Ω1	TTTATGAATTTTGCAGCTCGATGGATCTTCTCAAGACTCC	GACAACCACAACAAGCACCGTCAAGAGACAAGAGCAGACTTC
Lamium galeobdolon TSB-like	3Ω1	TTTATGAATTTTGCAGCTCGATGTCTGGCATCAAAATTATCAAC	GACAACCACAACAAGCACCGTTAGGTATTCTTGTGTTGTTGATAC
Aphelandra squarrosa TSB-like	BsaI domestication	GAAACCCTCATAACTTGCTTGAAC	GCAAGTTATGAGGGTTTCCGGCACGAAGACTCC
Aphelandra squarrosa TSB-like	BsaI domestication	GATCTAGACAACGGCTATTTC	ATAGCCGTTGTCTAGATCTCCGACCCAGTGC
Aphelandra squarrosa TSB-like	3α1	ATGTCCTATAGTAAATGTCTTCCCTCC	GCCGCTTTGTTTCTGTTGCT
eYFP	3α1	GTGAGCAAGGGCGAGGAG	TTACTTGTACAGCTCGTCCA
Aphelandra squarrosa TSA	3α1	ATGGCTGCTGCTGCTCTC	GCCGCTTAACAGAACTGAATCA
mCeruleans	3α1	ATGGTGAGCAAGGGCGAG	TTACTTGTACAGCTCGTCCA
Aphelandra squarrosa TSB-like	pOPINF	AAGTTCTGTTTCAGGGCCCGATGACGACTCAGGACGTGC	ATGGTCTAGAAAGCTTTATTATTGTTTCTGTTGCTGTTGG
Aphelandra squarrosa TSA	pOPINF	AAGTTCTGTTTCAGGGCCCGATGGCTGCTCTCACGACTGC	ATGGTCTAGAAAGCTTTACTATAACAGAACTGAATCACCCCTC
Aphelandra squarrosa TSB	pOPINF	AAGTTCTGTTTCAGGGCCCGATGGCGGCGTCGGCG	ATGGTCTAGAAAGCTTTATTACATATTCAAATACTTGAGGGC
Aphelandra squarrosa TSA C-His	pET28	TGTTTAACTTTAAGAAGGAGATATACATGGCTGCTCTCACGACTG	GTGGTGGTGGTGGTGTTCTAACAGAACTGAATCACCCCTCG
Aphelandra squarrosa TSB-like C-His	pOPINE	AGGAGATATACCATGACGACTCAGGACGTG	GTGATGGTGATGTTTTTGTTTCTGTTGCTGTTGGTGG
Aphelandra squarrosa TSA N-His	pET28	AATGGGTCGCGGATCATGGCTGCTCTCACGACTG	TGCTCGAGTGCGGCCTCATAACAGAACTGAATCACCCCT
Aphelandra squarrosa TSB	3Ω1	TTTATGAATTTTGCAGCTCGATGCCCGCGTCTGCAGCG	GACAACCACAACAAGCACCGTTACATATTCAAATACTTGAGGGC
Aphelandra squarrosa TSB type II	3Ω1	TTTATGAATTTTGCAGCTCGATGGCGCAATCTGTCTTCC	GACAACCACAACAAGCACCGTCAAGTCCGAGGAATTTTGGC
Aphelandra squarrosa TSB-like A195E	mutagenesis primers	GAGACGGGCGCCGGCCA	TGGCCGGCGCCCGTCTCGGCCACTACTCTCTTTCTGC
Aphelandra squarrosa TSB-like E388D	mutagenesis primers	GATTATCCCGGCGTTAGTCCAGAG	ACTAACGCCGGGATAATCCAGCCCGACGCCTATGG
Lamium galeobdolon TSA-1	pOPINF	AAGTTCTGTTTCAGGGCCCGATGGCCACTCTCACCGCC	ATGGTCTAGAAAGCTTTATCAAGAAAGTGCAGATTTCAAACTTTTG
Lamium galeobdolon TSA-2	pOPINF	AAGTTCTGTTTCAGGGCCCGATGGCTACTCTCCAAACTGC	ATGGTCTAGAAAGCTTTATCAAACAAGTGCAGATTTTAAGGTTTTG
Lamium galeobdolon TSB-like	pOPINF	AAGTTCTGTTTCAGGGCCCGATGACTCAACCTAATATTCGTCATCC	ATGGTCTAGAAAGCTTTATTAGGTATTCTTGTGTTGTTGATAC
Nicotiana benthamiana TSB-like	pOPINF	AAGTTCTGTTTCAGGGCCCGTCCTTAGCTACTGGCCCGAGC	ATGGTCTAGAAAGCTTTATTATTCATGTTTTGTTGTATGATTGAAGAC
Nicotiana benthamiana TSA	pOPINF	AAGTTCTGTTTCAGGGCCCGATGGCTGCCCTCAGCACC	ATGGTCTAGAAAGCTTTATCAAGAGAGTGCAGATTTTAAAGATGTC
Populus trichocarpa TSB-like	pOPINF	AAGTTCTGTTTCAGGGCCCGATGAATACGAGGACATTGATTGAAAG	ATGGTCTAGAAAGCTTTATTAATTTATCTCAAGTCTGTGGTCAAG
Populus trichocarpa TSA	pOPINF	AAGTTCTGTTTCAGGGCCCGATGGCGTCTCTCACTGCAACC	ATGGTCTAGAAAGCTTTATCAAGGAAGCGCAGCTTTCAAAG
Arabidopsis thaliana INS	pOPINF	AAGTTCTGTTTCAGGGCCCGATGGATCTTCTCAAGACTCC	ATGGTCTAGAAAGCTTTATCAAGAGACAAGAGCAGACTTC
Arabidopsis thaliana TSA	pOPINF	AAGTTCTGTTTCAGGGCCCGATGGCTTCTCTCTCCACCTCTTC	ATGGTCTAGAAAGCTTTATCAAAGAAGAGCAGATTTAAGAGAC
Arabidopsis thaliana TSB-like	pOPINF	AAGTTCTGTTTCAGGGCCCGGTCCCAACAAGAACCGACAAG	ATGGTCTAGAAAGCTTTATCAACAAAAAGAAGAAGGCATGC
Solanum licopersicum TSB-like	3Ω1	TTTATGAATTTTGCAGCTCGATGGCATGTAATATTAATGTTGAATCTATTCTTG	GACAACCACAACAAGCACCGTCATTTATGTTTTGGTGTATGATTAAATACCG
Aphelandra squarrosa TSB E190A	mutagenesis primers	GCCACCGGAGCTGGTC	TGCTACACCATGCTGACCAGCTCCGGTGGCTGCAATGATACGCTTC
Aphelandra squarrosa TSB D386E	mutagenesis primers	GAGTACCCTGGAGTTGGACCTG	TCCAACTCCAGGGTACTCCAGGCCAGCACTTATAG
Nicotiana benthamiana EF1a_qP	qPCR	ATTGGTACTGTCCCTGTCGG	CGTGGTGCATCTCAACAGAC
Nicotiana benthamiana PP2A_qP	qPCR	GAATTTGGTCCAGAGTGGGC	GGTGCAAGCAATGAAATCGC
Nicotiana benthamiana TSA_qP	qPCR	GTTGTGCCTCAGTTGTCCTG	CAAGTCCATGTACACCAGCAT
Nicotiana benthamiana TSBlike_qP	qPCR	GCCTTAGAAGCTTCTCACGC	ATCCTTATCTCCACGGCCAC
