## Supplementary material for "Highjacked by a pseudoenzyme: How eudicot plants make indole": Table S4

### Sheet: Table S4
Table S4. qPCR data. Raw data and calculation performed for TSA, TSB and PP2A, EF1a (housekeeping genes) expression are here reported along with the corresponding raw data. Primer efficiency and corresponding raw data are reported as well.
Sample	Cq PP2A	rel. expr. Levels PP2A	Cq TSA-3	rel. expr. Levels TSA	rel.Quant of TSA (norm. with PP2A)	recalculated rel. Quant. Ctr.=1 (PP2A)	Cq TSBlike	rel. expr. Levels TSB-like	rel.Quant (norm. with PP2A)	recalculated rel. Quant. Ctr.=1 (PP2A)
C-1	22.6333	0.89751	22.54	0.948684	1.05702	0.900039	27.29	0.136755	0.152372	1.41666
C-2	22.4433	1.02385	22.3133	1.11008	1.08423	0.923207	28.03	0.0818807	0.0799735	0.743545
C-3	22.2733	1.15189	22.07	1.31403	1.14076	0.971348	27.5833	0.111594	0.0968794	0.900725
C-4	22.2033	1.20916	21.7567	1.63278	1.35035	1.14981	27.64	0.107296	0.0887362	0.825014
C-5	22.1167	1.28402	21.7933	1.59181	1.23971	1.0556	27.12	0.153857	0.119825	1.11406
T-1	22.3933	1.05995	22.8867	0.746044	0.703847	0.599318	20.9567	11.0272	10.4035	96.7255
T-2	22.6433	0.89131	23.1567	0.618709	0.694157	0.591067	21.3267	8.53269	9.57319	89.0056
T-3	22.9733	0.70907	23.34	0.544876	0.768438	0.654316	21.9233	5.6425	7.9576	73.9849
T-4	22.35	1.09227	22.0067	1.373	1.25701	1.07033	21.32	8.57221	7.84805	72.9663
T-10	22.7433	0.831622	22.7767	0.805152	0.968171	0.824387	21.0067	10.6516	12.8082	119.083
cDNA-mix	22.29		21.6867				22.1033
	avg. Cq	22.4773	avg. Cq	22.464	avg. Rel. Quantity of Ctr.samples	1.17441	avg. Cq	24.4197	avg. Rel. Quantity of Ctr.samples	0.107557
						TSA				TSB-like
					Ctr	1			Ctr	1
					Trm	0.747884			Trm	90.3531
					StdevCtr	0.102766			StdevCtr	0.270582
					StdevTrm	0.203251			StdevTrm	18.9609

### Sheet: Housekeeping genes comparison
Sample	Cq Ef1a-1	rel. expr. Levels EF1a	Cq PP2A	rel. expr. Levels PP2A	Geomean (PP2A,EF1a)	Cq TSA-3	rel. expr. Levels TSA	rel.Quant of TSA (norm. with PP2A)	recalculated rel. Quant. Ctr.=1 (PP2A)	rel.Quant. Of TSA (norm. with PP2A+EF1a)	recalculated rel. Quant. Ctr.=1 (PP2A+EF1a)	Cq TSBlike	rel. expr. Levels TSB-like	rel.Quant (norm. with PP2A)	recalculated rel. Quant. Ctr.=1 (PP2A)	rel.Quant (PP2A+EF1a)	recalculated rel. Quant. Ctr.=1 (PP2A+EF1a)
C-1	20.0467	0.998615	22.6333	0.89751	0.946714	22.54	0.948684	1.05702	0.900039	1.00208	0.920439	27.29	0.136755	0.152372	1.41666	0.144452	1.34303
C-2	19.7367	1.23799	22.4433	1.02385	1.12584	22.3133	1.11008	1.08423	0.923207	0.986005	0.905672	28.03	0.0818807	0.0799735	0.743545	0.0727286	0.676186
C-3	19.6567	1.30858	22.2733	1.15189	1.22774	22.07	1.31403	1.14076	0.971348	1.07029	0.983089	27.5833	0.111594	0.0968794	0.900725	0.0908943	0.845079
C-4	19.4633	1.49623	22.2033	1.20916	1.34506	21.7567	1.63278	1.35035	1.14981	1.21391	1.11501	27.64	0.107296	0.0887362	0.825014	0.0797705	0.741657
C-5	19.52	1.4386	22.1167	1.28402	1.35911	21.7933	1.59181	1.23971	1.0556	1.17121	1.07579	27.12	0.153857	0.119825	1.11406	0.113204	1.0525
T-1	20.0967	0.964598	22.3933	1.05995	1.01115	22.8867	0.746044	0.703847	0.599318	0.737816	0.677704	20.9567	11.0272	10.4035	96.7255	10.9056	101.394
T-2	20.4233	0.769148	22.6433	0.89131	0.827979	23.1567	0.618709	0.694157	0.591067	0.747252	0.686371	21.3267	8.53269	9.57319	89.0056	10.3054	95.8136
T-3	21.0133	0.510978	22.9733	0.70907	0.60193	23.34	0.544876	0.768438	0.654316	0.905216	0.831465	21.9233	5.6425	7.9576	73.9849	9.37401	87.1538
T-4	20.02	1.01724	22.35	1.09227	1.05409	22.0067	1.373	1.25701	1.07033	1.30255	1.19642	21.32	8.57221	7.84805	72.9663	8.13232	75.6093
T-10	20.47	0.744667	22.7433	0.831622	0.786944	22.7767	0.805152	0.968171	0.824387	1.02314	0.939779	21.0067	10.6516	12.8082	119.083	13.5354	125.844
cDNA-mix	19.75		22.29			21.6867						22.1033
	avg. Cq	20.0447	avg. Cq	22.4773		avg. Cq	22.464	avg. Rel. Quantity of Ctr.samples	1.17441	avg. Rel. Quantity of Ctr.samples	1.0887	avg. Cq	24.4197	avg. Rel. Quantity of Ctr.samples	0.107557	avg. Rel. Quantity of Ctr.samples	0.10021
								TSA (PP2A)	TSA (PP2A)	TSA (PP2A,EF1a)	TSA (PP2A,EF1a)			TSBlike(PP2A)	TSBlike(PP2A)	TSBlike (PP2A,EF1a)	TSBlike (PP2A,EF1a)
							avgCtr	1.17441	1	1.0887	1		avgCtr	0.107557	1	0.10021	0.931691
							avgTrm	0.878325	0.747884	0.943193	0.866348		avgTrm	9.71812	90.3531	10.4506	97.1629
							StdevCtr	0.12069	0.102766	0.101087	0.0928514		StdevCtr	0.029103	0.270582	0.0290948	0.270505
							StdevTrm	0.238701	0.203251	0.233206	0.214206		StdevTrm	2.03938	18.9609	2.01728	18.7554

### Sheet: EF1a-rawdata
Well	Fluor	Target	Content	Sample	Cq	Cq Mean	Cq Std. Dev				Sample	EF1a-1
A01	SYBR	Ef1a-1	Unkn-01	C-1	20.02	20.0467	0.0832666				C-1	20.0467
A02	SYBR	Ef1a-1	Unkn-01	C-1	20.14						C-2	19.7367
A03	SYBR	Ef1a-1	Unkn-01	C-1	19.98						C-3	19.6567
A04	SYBR	Ef1a-1	Unkn-09	T-4	20.01	20.02	0.0556776				C-4	19.4633
A05	SYBR	Ef1a-1	Unkn-09	T-4	19.97						C-5	19.52
A06	SYBR	Ef1a-1	Unkn-09	T-4	20.08						T-1	20.0967
B01	SYBR	Ef1a-1	Unkn-02	C-2	19.8	19.7367	0.0568624				T-2	20.4233
B02	SYBR	Ef1a-1	Unkn-02	C-2	19.69						T-3	21.0133
B03	SYBR	Ef1a-1	Unkn-02	C-2	19.72						T-4	20.02
B04	SYBR	Ef1a-1	Unkn-10	T-10	20.42	20.47	0.0781025				T-10	20.47
B05	SYBR	Ef1a-1	Unkn-10	T-10	20.43						cDNA-mix	19.75
B06	SYBR	Ef1a-1	Unkn-10	T-10	20.56
C01	SYBR	Ef1a-1	Unkn-03	C-3	19.76	19.6567	0.0907377
C02	SYBR	Ef1a-1	Unkn-03	C-3	19.59
C03	SYBR	Ef1a-1	Unkn-03	C-3	19.62
D01	SYBR	Ef1a-1	Unkn-04	C-4	19.56	19.4633	0.105987
D02	SYBR	Ef1a-1	Unkn-04	C-4	19.48
D03	SYBR	Ef1a-1	Unkn-04	C-4	19.35
E01	SYBR	Ef1a-1	Unkn-05	C-5	19.59	19.52	0.06245
E02	SYBR	Ef1a-1	Unkn-05	C-5	19.47
E03	SYBR	Ef1a-1	Unkn-05	C-5	19.5
F01	SYBR	Ef1a-1	Unkn-06	T-1	20.09	20.0967	0.0208167
F02	SYBR	Ef1a-1	Unkn-06	T-1	20.08
F03	SYBR	Ef1a-1	Unkn-06	T-1	20.12
G01	SYBR	Ef1a-1	Unkn-07	T-2	20.43	20.4233	0.0208167
G02	SYBR	Ef1a-1	Unkn-07	T-2	20.4
G03	SYBR	Ef1a-1	Unkn-07	T-2	20.44
H01	SYBR	Ef1a-1	Unkn-08	T-3	21.02	21.0133	0.011547
H02	SYBR	Ef1a-1	Unkn-08	T-3	21
H03	SYBR	Ef1a-1	Unkn-08	T-3	21.02
C04	SYBR	Ef1a-1	Unkn-21	cDNA-mix	19.6	19.75	0.234307
C05	SYBR	Ef1a-1	Unkn-21	cDNA-mix	20.02
C06	SYBR	Ef1a-1	Unkn-21	cDNA-mix	19.63
H04	SYBR	Ef1a-1	NTC-01	H2O	35.59
H05	SYBR	Ef1a-1	NTC-01	H2O	36.95
H06	SYBR	Ef1a-1	NTC-01	H2O

### Sheet: PP2A-rawdata
Well	Fluor	Target	Content	Sample	Cq	Cq Mean	Cq Std. Dev				Sample	PP2A
A01	SYBR	PP2A	Unkn-01	C-1	22.53	22.6333	0.153731				C-1	22.6333
A02	SYBR	PP2A	Unkn-01	C-1	22.81						C-2	22.4433
A03	SYBR	PP2A	Unkn-01	C-1	22.56						C-3	22.2733
A04	SYBR	PP2A	Unkn-09	T-4	22.3	22.35	0.0556776				C-4	22.2033
A05	SYBR	PP2A	Unkn-09	T-4	22.34						C-5	22.1167
A06	SYBR	PP2A	Unkn-09	T-4	22.41						T-1	22.3933
B01	SYBR	PP2A	Unkn-02	C-2	22.45	22.4433	0.0057735				T-2	22.6433
B02	SYBR	PP2A	Unkn-02	C-2	22.44						T-3	22.9733
B03	SYBR	PP2A	Unkn-02	C-2	22.44						T-4	22.35
B04	SYBR	PP2A	Unkn-10	T-10	22.76	22.7433	0.0152753				T-10	22.7433
B05	SYBR	PP2A	Unkn-10	T-10	22.73						cDNA-mix	22.29
B06	SYBR	PP2A	Unkn-10	T-10	22.74
C01	SYBR	PP2A	Unkn-03	C-3	22.22	22.2733	0.0550757
C02	SYBR	PP2A	Unkn-03	C-3	22.33
C03	SYBR	PP2A	Unkn-03	C-3	22.27
D01	SYBR	PP2A	Unkn-04	C-4	22.23	22.2033	0.0550757
D02	SYBR	PP2A	Unkn-04	C-4	22.14
D03	SYBR	PP2A	Unkn-04	C-4	22.24
E01	SYBR	PP2A	Unkn-05	C-5	22.22	22.1167	0.0907377
E02	SYBR	PP2A	Unkn-05	C-5	22.05
E03	SYBR	PP2A	Unkn-05	C-5	22.08
F01	SYBR	PP2A	Unkn-06	T-1	22.24	22.3933	0.145717
F02	SYBR	PP2A	Unkn-06	T-1	22.53
F03	SYBR	PP2A	Unkn-06	T-1	22.41
G01	SYBR	PP2A	Unkn-07	T-2	22.58	22.6433	0.0929157
G02	SYBR	PP2A	Unkn-07	T-2	22.6
G03	SYBR	PP2A	Unkn-07	T-2	22.75
H01	SYBR	PP2A	Unkn-08	T-3	22.95	22.9733	0.0321455
H02	SYBR	PP2A	Unkn-08	T-3	22.96
H03	SYBR	PP2A	Unkn-08	T-3	23.01
C04	SYBR	PP2A	Unkn-11	cDNA-mix	22.23	22.29	0.226053
C05	SYBR	PP2A	Unkn-11	cDNA-mix	22.54
C06	SYBR	PP2A	Unkn-11	cDNA-mix	22.1
H04	SYBR	PP2A	NTC-01	H2O	31.07
H05	SYBR	PP2A	NTC-01	H2O	30.91
H06	SYBR	PP2A	NTC-01	H2O	31.28

### Sheet: HKG-summary
Sample	Ef1a-1	L23-1	PP2A
C-1	20.0467	23.93	22.6333
C-2	19.7367	23.66	22.4433
C-3	19.6567	23.3167	22.2733
C-4	19.4633	23.2167	22.2033
C-5	19.52	23.2667	22.1167
T-1	20.0967	25.1167	22.3933
T-2	20.4233	25.4667	22.6433
T-3	21.0133	25.8167	22.9733
T-4	20.02	24.3733	22.35
T-10	20.47	25.76	22.7433
cDNA-mix	19.75	23.9767	22.29
avg. Cq	20.0447	24.3923	22.4773
stdev Cq	0.485862	1.06118	0.266638
			most stable housekeeping gene

### Sheet: TSA-rawdata
Well	Fluor	Target	Content	Sample	Cq	Cq Mean	Cq Std. Dev				Sample	TSA-3
A01	SYBR	TSA-3	Unkn-01	C-1	22.5	22.54	0.087178				C-1	22.54
A02	SYBR	TSA-3	Unkn-01	C-1	22.64						C-2	22.3133
A03	SYBR	TSA-3	Unkn-01	C-1	22.48						C-3	22.07
A04	SYBR	TSA-3	Unkn-09	T-4	21.56	22.0067	0.387341				C-4	21.7567
A05	SYBR	TSA-3	Unkn-09	T-4	22.21						C-5	21.7933
A06	SYBR	TSA-3	Unkn-09	T-4	22.25						T-1	22.8867
B01	SYBR	TSA-3	Unkn-02	C-2	22.36	22.3133	0.0404145				T-2	23.1567
B02	SYBR	TSA-3	Unkn-02	C-2	22.29						T-3	23.34
B03	SYBR	TSA-3	Unkn-02	C-2	22.29						T-4	22.0067
B04	SYBR	TSA-3	Unkn-10	T-10	22.54	22.7767	0.218251				T-10	22.7767
B05	SYBR	TSA-3	Unkn-10	T-10	22.97						cDNA-mix	21.6867
B06	SYBR	TSA-3	Unkn-10	T-10	22.82
C01	SYBR	TSA-3	Unkn-03	C-3	22.05	22.07	0.02
C02	SYBR	TSA-3	Unkn-03	C-3	22.09
C03	SYBR	TSA-3	Unkn-03	C-3	22.07
D01	SYBR	TSA-3	Unkn-04	C-4	21.76	21.7567	0.0450925
D02	SYBR	TSA-3	Unkn-04	C-4	21.8
D03	SYBR	TSA-3	Unkn-04	C-4	21.71
E01	SYBR	TSA-3	Unkn-05	C-5	21.83	21.7933	0.0404145
E02	SYBR	TSA-3	Unkn-05	C-5	21.8
E03	SYBR	TSA-3	Unkn-05	C-5	21.75
F01	SYBR	TSA-3	Unkn-06	T-1	22.83	22.8867	0.0896289
F02	SYBR	TSA-3	Unkn-06	T-1	22.99
F03	SYBR	TSA-3	Unkn-06	T-1	22.84
G01	SYBR	TSA-3	Unkn-07	T-2	23.11	23.1567	0.0986577
G02	SYBR	TSA-3	Unkn-07	T-2	23.09
G03	SYBR	TSA-3	Unkn-07	T-2	23.27
H01	SYBR	TSA-3	Unkn-08	T-3	23.33	23.34	0.0173205
H02	SYBR	TSA-3	Unkn-08	T-3	23.33
H03	SYBR	TSA-3	Unkn-08	T-3	23.36
C04	SYBR	TSA-3	Unkn-21	cDNA-mix	21.39	21.6867	0.257358
C05	SYBR	TSA-3	Unkn-21	cDNA-mix	21.82
C06	SYBR	TSA-3	Unkn-21	cDNA-mix	21.85
H04	SYBR	TSA-3	NTC-01	H2O	37.25
H05	SYBR	TSA-3	NTC-01	H2O	35.95
H06	SYBR	TSA-3	NTC-01	H2O	35.57

### Sheet: TSBlike-rawdata
Well	Fluor	Target	Content	Sample	Cq	Cq Mean	Cq Std. Dev				Sample	TSBlike
A07	SYBR	TSBlike	Unkn-11	C-1	27.34	27.29	0.05				C-1	27.29
A08	SYBR	TSBlike	Unkn-11	C-1	27.24						C-2	28.03
A09	SYBR	TSBlike	Unkn-11	C-1	27.29						C-3	27.5833
A10	SYBR	TSBlike	Unkn-19	T-4	21.03	21.32	0.257099				C-4	27.64
A11	SYBR	TSBlike	Unkn-19	T-4	21.52						C-5	27.12
A12	SYBR	TSBlike	Unkn-19	T-4	21.41						T-1	20.9567
B07	SYBR	TSBlike	Unkn-12	C-2	28	28.03	0.0264575				T-2	21.3267
B08	SYBR	TSBlike	Unkn-12	C-2	28.05						T-3	21.9233
B09	SYBR	TSBlike	Unkn-12	C-2	28.04						T-4	21.32
B10	SYBR	TSBlike	Unkn-20	T-10	20.72	21.0067	0.251462				T-10	21.0067
B11	SYBR	TSBlike	Unkn-20	T-10	21.11						cDNA-mix	22.1033
B12	SYBR	TSBlike	Unkn-20	T-10	21.19
C07	SYBR	TSBlike	Unkn-13	C-3	27.58	27.5833	0.10504
C08	SYBR	TSBlike	Unkn-13	C-3	27.48
C09	SYBR	TSBlike	Unkn-13	C-3	27.69
D07	SYBR	TSBlike	Unkn-14	C-4	27.57	27.64	0.213776
D08	SYBR	TSBlike	Unkn-14	C-4	27.47
D09	SYBR	TSBlike	Unkn-14	C-4	27.88
E07	SYBR	TSBlike	Unkn-15	C-5	27.01	27.12	0.0984886
E08	SYBR	TSBlike	Unkn-15	C-5	27.2
E09	SYBR	TSBlike	Unkn-15	C-5	27.15
F07	SYBR	TSBlike	Unkn-16	T-1	20.8	20.9567	0.135769
F08	SYBR	TSBlike	Unkn-16	T-1	21.03
F09	SYBR	TSBlike	Unkn-16	T-1	21.04
G07	SYBR	TSBlike	Unkn-17	T-2	21.27	21.3267	0.051316
G08	SYBR	TSBlike	Unkn-17	T-2	21.37
G09	SYBR	TSBlike	Unkn-17	T-2	21.34
H07	SYBR	TSBlike	Unkn-18	T-3	21.91	21.9233	0.0907377
H08	SYBR	TSBlike	Unkn-18	T-3	21.84
H09	SYBR	TSBlike	Unkn-18	T-3	22.02
C10	SYBR	TSBlike	Unkn-22	cDNA-mix	22.14	22.1033	0.0321455
C11	SYBR	TSBlike	Unkn-22	cDNA-mix	22.08
C12	SYBR	TSBlike	Unkn-22	cDNA-mix	22.09
H10	SYBR	TSBlike	NTC-02	H2O	38.47
H11	SYBR	TSBlike	NTC-02	H2O
H12	SYBR	TSBlike	NTC-02	H2O

### Sheet: Primers used
primer name	sequence	length	efficiency	R2
Nb_EF1a_qP_Fwd1	ATTGGTACTGTCCCTGTCGG	115	1.036	0.998
Nb_EF1a_qP_Rev1	CGTGGTGCATCTCAACAGAC
Nb_PP2A_qP_Fwd2	GAATTTGGTCCAGAGTGGGC	116	1.027	0.999
Nb_PP2A_qP_Rev2	GGTGCAAGCAATGAAATCGC
Nb_TSA_qP_Fwd3	GTTGTGCCTCAGTTGTCCTG	115	1	0.997
Nb_TSA_qP_Rev3	CAAGTCCATGTACACCAGCAT
Nb_TSBlike_qP_Fwd	GCCTTAGAAGCTTCTCACGC	105	1.004	0.998
Nb_TSBlike_qP_Rev	ATCCTTATCTCCACGGCCAC

### Sheet: Primers raw data
Well	Fluor	Target	Content	Sample	Cq	Cq Mean	Cq Std. Dev
A07	SYBR	Ef1a-1	NTC-01	H2O	N/A
A08	SYBR	Ef1a-1	NTC-01	H2O	N/A
A09	SYBR	Ef1a-1	NTC-01	H2O	N/A
A01	SYBR	Ef1a-1	Unkn-01	cDNA mix	20.1	19.77	0.605
A02	SYBR	Ef1a-1	Unkn-01	cDNA mix	20.14
A03	SYBR	Ef1a-1	Unkn-01	cDNA mix	19.07
A10	SYBR	Ef1a-2	NTC-02	H2O	38.06
A11	SYBR	Ef1a-2	NTC-02	H2O	37.93
A12	SYBR	Ef1a-2	NTC-02	H2O	38.08
A04	SYBR	Ef1a-2	Unkn-02	cDNA mix	19.64	19.6	0.042
A05	SYBR	Ef1a-2	Unkn-02	cDNA mix	19.56
A06	SYBR	Ef1a-2	Unkn-02	cDNA mix	19.6
C07	SYBR	PP2A-1	NTC-05	H2O	29.49	29.92	0.803
C08	SYBR	PP2A-1	NTC-05	H2O	29.43
C09	SYBR	PP2A-1	NTC-05	H2O	30.85
C01	SYBR	PP2A-1	Unkn-05	cDNA mix	22.13	22.38	0.249
C02	SYBR	PP2A-1	Unkn-05	cDNA mix	22.62
C03	SYBR	PP2A-1	Unkn-05	cDNA mix	22.4
C10	SYBR	PP2A-2	NTC-06	H2O	32.44	33.14	0.728
C11	SYBR	PP2A-2	NTC-06	H2O	33.9
C12	SYBR	PP2A-2	NTC-06	H2O	33.09
C04	SYBR	PP2A-2	Unkn-06	cDNA mix	22.44	22.52	0.14
C05	SYBR	PP2A-2	Unkn-06	cDNA mix	22.68
C06	SYBR	PP2A-2	Unkn-06	cDNA mix	22.43
D07	SYBR	TSA-1	NTC-07	H2O	N/A
D08	SYBR	TSA-1	NTC-07	H2O	N/A
D09	SYBR	TSA-1	NTC-07	H2O	N/A
D01	SYBR	TSA1-1	Unkn-07	cDNA mix	23.46	23.91	0.383
D02	SYBR	TSA1-1	Unkn-07	cDNA mix	24.13
D03	SYBR	TSA1-1	Unkn-07	cDNA mix	24.13
D10	SYBR	TSA1-2	NTC-08	H2O	39.23
D11	SYBR	TSA1-2	NTC-08	H2O	39.08
D12	SYBR	TSA1-2	NTC-08	H2O	N/A
D04	SYBR	TSA1-2	Unkn-08	cDNA mix	24.64	24.61	0.021
D05	SYBR	TSA1-2	Unkn-08	cDNA mix	24.6
D06	SYBR	TSA1-2	Unkn-08	cDNA mix	24.6
E07	SYBR	TSA2-1	NTC-09	H2O	N/A
E08	SYBR	TSA2-1	NTC-09	H2O	N/A
E09	SYBR	TSA2-1	NTC-09	H2O	N/A
E01	SYBR	TSA2-1	Unkn-09	cDNA mix	23.36	23.43	0.094
E02	SYBR	TSA2-1	Unkn-09	cDNA mix	23.54
E03	SYBR	TSA2-1	Unkn-09	cDNA mix	23.4
E10	SYBR	TSA-3	NTC-10	H2O	N/A
E11	SYBR	TSA-3	NTC-10	H2O	N/A
E12	SYBR	TSA-3	NTC-10	H2O	N/A
E04	SYBR	TSA-3	Unkn-10	cDNA mix	23.02	23.03	0.079
E05	SYBR	TSA-3	Unkn-10	cDNA mix	23.11
E06	SYBR	TSA-3	Unkn-10	cDNA mix	22.96
F07	SYBR	TSB-like	NTC-11	H2O	N/A
F08	SYBR	TSB-like	NTC-11	H2O	N/A
F09	SYBR	TSB-like	NTC-11	H2O	N/A
F01	SYBR	TSB-like	Unkn-11	cDNA mix	22.19	22.65	0.407
F02	SYBR	TSB-like	Unkn-11	cDNA mix	22.96
F03	SYBR	TSB-like	Unkn-11	cDNA mix	22.8
F10	SYBR	TSB-like-1	NTC-12	H2O	N/A
F11	SYBR	TSB-like-1	NTC-12	H2O	N/A
F12	SYBR	TSB-like-1	NTC-12	H2O	N/A
F04	SYBR	TSB-like-1	Unkn-12	cDNA mix	23.3	23.36	0.154
F05	SYBR	TSB-like-1	Unkn-12	cDNA mix	23.53
F06	SYBR	TSB-like-1	Unkn-12	cDNA mix	23.24
G07	SYBR	TSB-like-2	NTC-13	H2O	34.51
G08	SYBR	TSB-like-2	NTC-13	H2O	34.54
G09	SYBR	TSB-like-2	NTC-13	H2O	32.24
G01	SYBR	TSB-like-2	Unkn-13	cDNA mix	31.05	31.72	0.58
G02	SYBR	TSB-like-2	Unkn-13	cDNA mix	32.08
G03	SYBR	TSB-like-2	Unkn-13	cDNA mix	32.02
